# Prime editing outperforms homology-directed repair as a tool for CRISPR-mediated variant knock-in in zebrafish

**DOI:** 10.1101/2025.02.05.636566

**Authors:** Michiel Vanhooydonck, Elyne De Neef, Hanna De Saffel, Annekatrien Boel, Andy Willaert, Bert Callewaert, Kathleen BM Claes

**Affiliations:** Center for Medical Genetics, Ghent University Hospital, 9000 Ghent, Belgium; Department of Biomolecular Medicine, Ghent University, 9000 Ghent, Belgium; CRIG (Cancer Research Institute Ghent), 9000 Ghent, Belgium; Ghent-Fertility and Stem Cell Team (G-FaST), Department for Reproductive Medicine, Ghent University, 9000 Ghent, Belgium

**Author notes:** Corresponding Authors: Kathleen BM Claes, Bert Callewaert. Michiel Vanhooydonck and Elyne De Neef contributed equally to this work. Andy Willaert, Bert Callewaert and Kathleen BM Claes contributed equally as senior authors to this work.

## Abstract

Zebrafish serve as a valuable model organism for studying human genetic diseases. While generating knockout lines is relatively straightforward, introducing precise disease-specific genetic variants by knock-in (KI) remains challenging. KI lines, however, enable more accurate studies of molecular and physiological consequences of genetic diseases. Their generation is often hampered by low editing efficiencies (EE) and potential off-target effects. In this study, we optimized conventional CRISPR/Cas9-mediated homology-directed repair (HDR) strategies for precise KI of genetic variants in zebrafish and compared their efficacy with prime editing (PE), a recently developed technique that is not yet commonly used. Using next-generation sequencing (NGS), we determined KI EE by HDR for six unique base-pair substitutions in three different zebrafish genes. We assessed the effect of 1) varying Cas9 amounts, 2) HDR templates with chemical modifications to improve integration efficiency, 3) different micro-injection procedures, and 4) synonymous guide-blocking variants in the protospacer sequence. Increasing Cas9 amounts augmented KI EE, with optimal injected amounts of Cas9 between 200 and 800 pg. The use of Alt-R™ HDR templates (IDT) further increased KI EE, while guide-blocking modifications did not. Injecting components directly into the cell was not superior to injections into the yolk. PE, however, increased EE up to fourfold and expanded the F0 founder pool for four targets when compared to conventional HDR editing, with fewer off-target effects. Therefore, PE is a very promising methodology for improving the creation of precise genomic edits in zebrafish, facilitating the modeling of human diseases.
