## Supplementary Tables for "Prime editing outperforms homology-directed repair as a tool for CRISPR-mediated variant knock-in in zebrafish"

### Sheet: SI table 1
Supplementary Table 1: All EE (%) and IF (%) obtained during all experiments (performed in triplicate).
		HDR
		col1a2 c.918A>T		col1a2 c.1416A>C		col1a2 c.2093G>A		atp6v1e1b c.634_636CGA>TGG		atp6v1e1b c.383T>C		brca2 c.6803G>A
		EE	IF	EE	IF	EE	IF	EE	IF	EE	IF	EE	IF
100 pg	1	1.54	50.69	0	3	0.4	5.3	0	0	0.4	1.5	0.3	4.12
	2	1.95	77.68	0	5.08	0	8.78	0	0.78	0.57	2.28	0.53	8.94
	3	2.42	60.6	0.71	3.57	0.15	10.51	0	1.71	0	1.94	0.44	8.37
200 pg	1	3.71	85.86	0	1.4	0.3	3.4	0	0	0.1	1.8	0.29	4.44
	2	3.28	84.72	0.25	12.54	0.68	35.37	0	11.85	0	7.05	0.46	9.27
	3	2.3	87.06	0	9.01	0.51	48.18	0	41.98	0.27	6.98	0.2	12.75
400 pg	1	3.79	79.65	1	7.7	0.3	52.86	0	0	0.6	9.4	0.5	15.16
	2	2.01	83.26	0.55	23.52	1.7	86.6	0	18.77	1.56	17.86	1.06	13.63
	3	1.86	93.72	0.73	23.94	0.48	86.34	0	61.78	0.68	21.88	1.7	9.73
800 pg	1	3.43	78.66	0.4	21.6	1.2	79.1	0.5	60.25	1.2	31.5	2.46	54.66
	2	3.17	82.85	0	0	0.6	95.52	0	39.47	2.34	63.1	4.04	70.28
	3	1.57	90.95	0	1.26	0.49	91.28	3.07	43.07	1.08	71.5	3.94	75
		col1a2 c.918A>T (200 pg)		col1a2 c.1416A>C (400 pg)		col1a2 c.2093G>A (400 pg)		atp6v1e1b c.634_636CGA>TGG (800 pg)		atp6v1e1b c.383T>C (800 pg)		brca2 c.6803G>A (800 pg)
		EE	IF	EE	IF	EE	IF	EE	IF	EE	IF	EE	IF
Yolk	1	3.71	85.86	1	7.7	0.3	52.86	0.5	60.25	1.2	31.5	2.46	54.66
	2	3.28	84.72	0.55	23.52	1.7	86.6	0	39.47	2.34	63.1	4.04	70.28
	3	2.3	87.06	0.73	23.94	0.48	86.34	3.07	43.07	1.08	71.5	3.94	75
Cell	1	4.92	85.84	0.69	18.47	0.19	80.46	0	40.65	2.08	62.96	3.39	60.86
	2	2.4	83.09	0	17.98	0.48	86.34	0.21	56.59	2.47	77.81	1.79	65.41
	3	2.86	82.37	2.54	38.39	2.79	86.92	2.48	90.05	1.9	62.07	2.75	82.07
		col1a2 c.918A>T (200 pg, yolk)		col1a2 c.1416A>C (400 pg, yolk)		col1a2 c.2093G>A (400 pg, yolk)		atp6v1e1b c.634_636CGA>TGG (800 pg, yolk)		atp6v1e1b c.383T>C (800 pg, yolk)		brca2 c.6803G>A (800 pg, yolk)
		EE	IF	EE	IF	EE	IF	EE	IF	EE	IF	EE	IF
ALTR	1	3.71	85.86	1	7.7	0.3	52.86	0.5	60.25	1.2	31.5	2.46	54.66
	2	3.28	84.72	0.55	23.52	1.7	86.6	0	39.47	2.34	63.1	4.04	70.28
	3	2.3	87.06	0.73	23.94	0.48	86.34	3.07	43.07	1.08	71.5	3.94	75
No modifications	1	3.5	81.6	0	2.1	0.4	53.2	0	50	0.7	47.5	3.74	69.28
	2	0.66	64.01	0	12.22	1.65	72.99	1.09	64.83	0.22	27.68	2.56	81.53
	3	2.01	72.56	1.02	28.71	2.28	90.7	0	69.67	1.01	27.25	2.82	70.49
ALTR with silent variant	1	0.63	71.31	0	17.21	0.74	93.33	0	16	0.26	57.37	4.14	65.28
	2	0.23	17.87	0.11	12.12	0.59	62.25	0	9.5	0	76.01	2.75	61.87
	3	1.47	73.65	0.15	9.46	1.59	51.86	0	8.5	0	67.92	2.61	77.89
		PE
		col1a2 c.918A>T		col1a2 c.1416A>C		col1a2 c.2093G>A		atp6v1e1b c.634_636CGA>TGG		atp6v1e1b c.383T>C		brca2 c.6803G>A
		EE	IF	EE	IF	EE	IF	EE	IF	EE	IF	EE	IF
	1	7.96	7.96	0.15	2.12	4.89	2.71	0	1.93	2.26	3.96	6.27	6.66
	2	9	7.58	0	1.54	0.65	3.26	0	0.88	1.89	3.43	9.78	4.34
	3	8.18	6.36	0.13	2.71	6.96	8.83	0.44	0.89	1.11	3.07	11.52	6.08

### Sheet: SI table 2
Supplementary Table 2: Founder screen. Founders (with EE > 1%) are marked in bold.
	HDR
	col1a2 c.918A>T		col1a2 c.1416A>C		col1a2 c.2093G>A		atp6v1e1b c.634_636CGA>TGG		atp6v1e1b c.383T>C		brca2 c.6803G>A
	EE	IF	EE	IF	EE	IF	EE	IF	EE	IF	EE	IF
1	0.24	99.27	0	46.31	0	6.4	0	44.64	32.4	12.96	0	96.83
2	1.28	98.46	0.2	25.79	0	9.6	0	21.8	74.43	0.75	0	46.58
3	0	0	26.28	8.82	0	3.5	0	12.97	18.89	0	12.81	7.12
4	0	99.78	0	20.6	0	17.9	0	65.59	14.28	0	0.11	17.17
5	0	99.57	0	7.12	0	79	0	26.08	80.46	0	0.56	39.77
6	0	99.82	0.2	4.22	0	71.2	0	74.11	28.76	0	0	99.61
7	0	100	0.08	2.6	0	100	0	2.08	38.79	0.86	7.4	56.6
8	40.11	57.28	0	13.67	0	18.6	0	33.64	4.05	1.35	0	44.21
9	0	89.22	0.13	4.24	0	59.1	0	39.88	1.11	0.27	0.53	2.54
10	0.18	99.81	0	21.6	0	24	0	84.19	26.37	0.52	0.33	31.5
11	0	17.9	0	1	0	33.3	0	67.07	0	3.33	0	32.52
12	0	34.7	1.6	6.4	1.88	33.69	0	18.75	0	2.32	0	17.18
13	0	100	0	13.3	0.3	63.27	0	50	0.78	6.25	0.12	49.57
14	0	100	0	94.28	10.96	0.64	0	3.28	0.37	0.37	0.23	51.75
15	0	100	0	80.32	0	86.11	0	29.03	0.17	34.56	0	99.39
16	0.642	76.42	0	54.82	0	58.55	0	3.22	0.22	27.34	0.1	51.14
17	0	83.09	0	71.54	0	39	0	0.95	2.8	1.86	0.15	55.95
18	0	100	0	28.44	0	61.36	0	1.11	0	60.2	0	48.35
19	0	100	0	18.37	25.31	23.69	0	42.85	0.36	1.83	0.14	99.04
20	0	100	0.52	2.6	0	52.24	0	66.4	0	35.02	0.2	28.95
# founders	2		2		3		0		2		1
	PE
	col1a2 c.918A>T		col1a2 c.1416A>C		col1a2 c.2093G>A		atp6v1e1b c.634_636CGA>TGG		atp6v1e1b c.383T>C		brca2 c.6803G>A
	EE	IF	EE	IF	EE	IF	EE	IF	EE	IF	EE	IF
1	26.71	1.52	0	1.5	0.36	1.08	0	0.33	14.01	3.9	0.22	0.66
2	17.59	1.78	0	0.55	0	1.27	0	0	0	0.71	0.16	0.65
3	31.14	0.32	0	0.48	25.56	12.15	0	1.47	0	1.06	0.14	0.71
4	1.15	20.96	0	1.23	0	0.54	0	0.85	6.64	1	0	0.69
5	22.46	0.49	0	1.16	2.41	1.6	0	0	0	10.18	0.1	12.02
6	0.4	11.51	0	2.09	3.83	0.29	0	0.38	0	0.73	12.29	1.27
7	5.89	6.12	0.86	1.88	6.79	13.15	0	0.36	0.86	0.86	3.59	1.47
8	0	2.46	0.68	1.93	0	4.93	0	0	0.19	0.77	16.27	0.7
9	10.76	0.14	0	1.25	0	0.78	0	0	0	0.69	0.43	1.43
10	4.53	0.66	0	2.13	33.83	0.75	0	0	0.93	0.93	8.56	2.02
11	10.09	0.48	0	4.34	0	0	0	0.0217	2.55	1.27	0	1.65
12	0	0	0	1.56	0	0.8	0	0	0	1.32	1.65	8.58
13	23.7	20.98	0	8.33	0	1.42	0	0	1.12	1.12	0	2.68
14	0.23	4.29	3.37	0.67	0	0	0	0	0.38	2.68	9.93	2.11
15	0	0	0	0.65	18.45	0.59	0	0	0	0	0	2.33
16	0.19	0.19	0	0	4.78	0.47	0	0.36	8.3	0.79	9.04	0.69
17	0	10.58	0.32	2.25	5.26	12.78	0	1.21	0	0	1.61	0.12
18	27.27	0.8	0	0.81	35.13	7.43	0	0.81	0	0	0.12	1.28
19	43.29	1.14	0	1.49	0	0	0	0	0	0	12.21	0.73
20	20.87	0.48	0	1.39	0	1.27	0	0	0	15.3	0.03	0.73
# founders	13		1		9		0		4		9

### Sheet: SI table 3
Supplementary Table 3: off-target primer sequences.
TARGET	HDR OR PE	PREDICATIED OFF-TARGET LOCATION	FORWARD PRIMER NAME	REVERSE PRIMER NAME	FORWARD PRIMER	REVERSE PRIMER	OFF-TARGET GUIDE RNA	AMPLICON
col1a2 c.918A>T	HDR and PE	1	SNP1_mm2__CM002887.2 23.23 Mbp_CM002887.2_23228336_F	SNP1_mm2__CM002887.2 23.23 Mbp_CM002887.2_23228336_R	TTGCAAATCTCTGCTGCCAC	GCACCAGCCTCACCCTAAAA	CCTGGTATTGCTGGTGCTCCTGG	TTGCAAATCTCTGCTGCCACCTATAGGGCGCTCCTGGTATTGCTGGTGCTCCTGGTTTCCCTGGACCCCGTGGTCCTCCTGGAGCTGCTGGAGCGGCTGGTGCCCCTGGCCCTAAGGGTAACACCGTAAGTGCACAGATCTTCTCGGATCCACTACATTTTTTTTTAAACAAAATGTGAATAATTTTACACAATTACTTCTTACAATTTTTAGGGTGAGGCTGGTGC
		2	SNP1_mm4__CM002891.2 67.60 Mbp_CM002891.2_67603402_F	SNP1_mm4__CM002891.2 67.60 Mbp_CM002891.2_67603402_R	AACTGAAGCGATGGAGACCA	CCTGTGCTGCGCATTTGATT	CCTGGAATTGCTGACGCCTTTGG	AACTGAAGCGATGGAGACCATCGGCTGGCATTATGCAAATACAGATCTAAATAGAAGTGAACCTGGAATTGCTGACGCCTTTGGTTCTTTCTTTAAGAGACACTAACTTTGAAACTTTGCACTTTACAACTTTATAGACCTTTTACATTCGCAAACAACTCTACAACACTGATTGCGCTGTAAGGTACTTTTCCAAAAAGCATAATAGGGATGCTTTAAATGCACCCAGCAACATAAATGTGTCTCTAGATTTAAGAGAGATTTACATATCAGGAAGAATCAAATGCGCAGCACAGG
		3	SNP1_mm2__CM002891.2 51.17 Mbp_CM002891.2_51167599_F	SNP1_mm2__CM002891.2 51.17 Mbp_CM002891.2_51167599_R	TCAGTTCTTGCTTTGCTTGGA	GGTAATCCAGGCTGACCAGG	CCTGGTATTGCTGGTTCCCCTGG	TCAGTTCTTGCTTTGCTTGGAAATTGAATCCATGTTCTTGACATTGCTAGTAATGAACTCTACTAATTGATCTACAGAAACTTGTTAATCTGAATGCCAGAAACATTATCAAATAACAAACAATTGGCTTAGATGAAACAGACTCATAATAATCTCAATAGGCAAAGATTTGTCCCTATGTCTTACTGTGTTGTCCATATTGTTGTTTAGGATTTCCTGGTATTGCTGGTTCCCCTGGTGGACCTGGCATTCCTGGACGACCAGGTTTAGATGGACTGCCTGGTCAGCCTGGATTACC
col1a2 c.1416A>C	HDR and PE	1	SNP2_mm4__CM002897.2 19.43 Mbp_CM002897.2_19433836_F	SNP2_mm4__CM002897.2 19.43 Mbp_CM002897.2_19433836_R	CTGCCAGGGAGGAAGGAGT	CGCAATTTCAAGGGAAGCCC	TCTGACATCTAGGTCCAGTTGGG	CTGCCAGGGAGGAAGGAGTTCTGACATCTAGGTCCAGTTGGGCCAGAGATGTGCAACTAGCAAGACCTGCTGCTTGTCCTCCCTGACCTTGCACAGTAGATGCGCGAGCAGGCTCACTGGGGAAACATGCGCATGCCCCGAGGCCAGCTGTGGGCCAGTGCATCCGTGCAGAGAGAGCTCTTGGTCAGAAAAAAAAAAATAACTGGCAAAGAGCGTTCTCGGGAAAGCAAATATATTAATCTGGGCTTCCCTTGAAATTGCG
		2	SNP2_mm4__CM002885.2 16.36 Mbp_CM002885.2_16358750_F	SNP2_mm4__CM002885.2 16.36 Mbp_CM002885.2_16358750_R	TGTGTGCTCTCTAAGTTGCGA	TGAAGAGGTGACAGGATGCG	CCAAATTGGACCCAGCGTTCAGC	TGTGTGCTCTCTAAGTTGCGACAAGCCAGCCAATCAGATTAGACCATCCAAATTGGACCCAGCGTTCAGCATTTGTCTGTGTGTCCTCCATCAGATGGTCAGTGACTGTGGGTGTGCCGTGTGAAGCCGAGACCTCAGCGCACTTCAAAAACTATCTCTGCGGTCTCTCAATATCGCTGGCCTTTTTTCTCATCTCTATTTTGATCTTTCTTTTCTTAACCCCATCTTTTTGGTCTTTGTCTCCCTAGAGTTCTGTATCTCTCTCTCACCCGCATCCTGTCACCTCTTCA
		3	SNP2_mm4__CM002892.2 16.73 Mbp_CM002892.2_16729747_F	SNP2_mm4__CM002892.2 16.73 Mbp_CM002892.2_16729747_R	CACACATCCTTTCCTCCTAGGG	TCTCTTGGCTTTGGCGATGT	GCTGAACTCTGAGTCCAGATAGG	CACACATCCTTTCCTCCTAGGGTCTTCTGCTGAACTCTGAGTCCAGATAGGATGATTGACATAAAGGCATGGGCAGAATATGTGGTGGAGTGGGCAGCTAAAGACCCCTACGGCTTTCTCACCACAGTCATCCTAGCTTTAACCCCTCTGTTTATCGCCAGTGCCCTTTTGTCATGGAAGCTCGCCAAGATGATCGAAGCCAAGGACCGCGAGCAGAAAAAGAAGCAAAAAAGACAGGAGAACATCGCCAAAGCCAAGAGA
col1a2 c.2093G>A	HDR and PE	1	VUS1_mm4__KZ115265.1 90.26 Kbp_KZ115265.1_90262_F	VUS1_mm4__KZ115265.1 90.26 Kbp_KZ115265.1_90262_R	GAGGCACTGCGTCGCCTATT	CAGCCTTCTGCAATTCTTGTGAT	AAACAAACAGAGACACCACGTGG	GAGGCACTGCGTCGCCTATTTTTTCCATATACTATACAAATAAATGAAGTGTGAATAACTTTAACTTTCACCAAAACCAACTTTCTTAAAATTATAACTTTTTAAAAAATTATAACTCATAAATATTCTATGATAACTGAATAATCAAAATATCACATCATGTCATTAGCTGTTCTCTCGTTTTTTTCCAACTTTACTTTTTTTTCCATAGACTGCACAGCAATGACTGCTGTACTTGAAAATGCTTTCCCCCTAAACAAACAGAGACACCACGTGGAAATCACAAGAATTGCAGAAGGCTG
		2	VUS1_mm4__KN150325.1 11.69 Kbp_KN150325.1_11692_F	VUS1_mm4__KN150325.1 11.69 Kbp_KN150325.1_11692_R	GTGCAGACAGGCAAAACAAA	TGTTCTCTGTGTTCACCCCAG	AAACTAACAGGGGTAACATGGGG	GTGCAGACAGGCAAAACAAATGCAAGAGCTGGATCTAGGTTCAGTTCTAATGTTAAATAGAATCCATACACAAAGAAAACGCCAGAGCTGAATACCAGAAAACACAAGCAAGAGAAACACACACACATACAGCAAACTATGTTCAACACATAATGACTGAAACAGAGGAGCTTAATCACAGAGACTAGTGAGTTAACAAGGGGGTGAAGAGTAACTGGGAAACTAACAGTGGTAACATGGGGAAAACTGGGGTGAACACAGAGAACA
		3	VUS1_mm4_intergenic_zc3h15|AL935144.1_chr9_11703448_F	VUS1_mm4_intergenic_zc3h15|AL935144.1_chr9_11703448_R	CATTTGGGCAACACAGGTGG	CCGATATTGAGCCCACCTGG	AAACCCACAGGGGTCCCACATGG	CATTTGGGCAACACAGGTGGGCTTAATATGGAAAACCCACAGGGGTCCCACATGGGTTAAACACAGGTTAGATATGTGCAAACACAATCAATGCCATACAGGCTGCATATCTGGGCCCTATATAGGTCACAAGTAGGTGATCAGTATATGGCTAAACACATTTAGGGCGTACTTAGCTTTACCTTGTGGAGAACCCAGGTGGGCTCAATATCGG
atp6v1e1b c.634_636CGA>TGG	HDR	1	MUT1_mm4_CM002904.2 34.74 Mbp_CM002904.2_34740899_F	MUT1_mm4_CM002904.2 34.74 Mbp_CM002904.2_34740899_R	TAGATCTTGAAGTGGCGACG	ACAGTAGGATAAGTGGGCACT	TACAGGGGGGCTCGTAATTC	TAGATCTTGAAGTGGCGACGAGATCTTAAAATATTCTGAGAAAAGTCTTTAAAAAGTCTTAAAAAGGGATTGAATTTACCTTTAGGATTCTTGCATATACCCTGTATTATGTACTGTCATCATGGCAAAGATAAAAGAAATCAGTTATTAAAACTTTTATGTTTGGAAATGTGTTGAAGAAAAACCTTCTTTACATTTCACAGAAATTGGGGGAAAATATACAGGGGGGCTCGTAATTCAGGAGGGCTAATAATTCAGACTGTTAAGTGCCCACTTATCCTACTGT
		2	MUT1_mm4_CM002902.2 7.83 Mbp_CM002902.2_7832768_F	MUT1_mm4_CM002902.2 7.83 Mbp_CM002902.2_7832768_R	ACAGTAAAAGCCAATGTTTGTTCT	TGCCTGCCTATTAACTGCACA	AACAGGGGGACTAATAATTC	ACAGTAAAAGCCAATGTTTGTTCTTGTTCTATGTGTATATATACAGTTAAAGTCAGAATTATTAGCCCCGTTCTCTCCGTTAAACAGAAATCGGGGGAAAAAACAGGGGGACTAATAATTCAGGGGGCTAATAATTCTGACTTCAACAGTATATATACATATATATGTAAATAAACCTTGAAATAAATTAAAAAAAAAAAAAGAATTGAGTAATTTCAGCTCATTTTAAAAGTAGTTTGAACAAGCAGTGTCATTATTTGCGTTCTTTATAAGTGCTATTGTGCAGTTAATAGGCAGGCA
		3	MUT1_mm4_CM002905.2 29.97 Mbp_CM002905.2_29971906_F	MUT1_mm4_CM002905.2 29.97 Mbp_CM002905.2_29971906_R	GGCTGCTTCTCCATGTGACT	AAATGCACAGTGGACCCTCC	AACAGGGCGCAACGTATTTGTGG	GGCTGCTTCTCCATGTGACTACAAGATAAGGAACCAGAAGCGTAGGACTAAGGCATAATAAAAGCTCTGCTGCTTTTCTGTGCTGAATGGTTAATACTAATAGTGTTGAATAACTTTACTCATCAACATAAGTCCTGTAGAATAAAGAAGACCACAACTCCCATGATTCCACACTCAGGGTGCTTTCACACCTGTGAACAGATTCATTTGTTCCGAAAACAGGGATTAACAGGGATTAAACAGGGCGCAACGTATTTGTGGACTGGGAGGGTCCACTGTGCATTT
	PE	1	MUT1_mm4__KZ115511.1 194.09 Kbp_KZ115511.1_194090_F	MUT1_mm4__KZ115511.1 194.09 Kbp_KZ115511.1_194090_R	GCCCTGTTCAAACGACCAAC	CATGTTAGGGGCATGCTGGA	CCCTGTTTGGTGTGAGCCCAAAC	GCCCTGTTCAAACGACCAACCAAACTTTTTAACAATGTGGTTTCACTGTATGTCTACACAAAAATGCATTATCGGGTGACTGAAGCTAGGGGTGAAGATTAAACTCTAGATACACTGTGAACACTACAATATGGCAATTCCGCATGTTCATGCCAAGCAAATCACATATTCCACCGCTGTTCTTACGTTTACATTGACTTCTTTGCAATTTACTCAAGAAAATACTTAATTCCCTGTTTGGTGTGAGCCCAAACAGGGAATTATTTCAACCTGTTGATCCAGCATGCCCCTAACATG
		2	MUT1_mm3__KZ115126.1 196.60 Kbp_KZ115126.1_196602_F	MUT1_mm3__KZ115126.1 196.60 Kbp_KZ115126.1_196602_R	ACCTTGTCTGTGAGCAGGTG	TCCACATGTTTGCAGCATTCA	GATCGGGTTCACACCAAACATGG	ACCTTGTCTGTGAGCAGGTGACAATTTCTGCCCTTCAGAATAATTGTGTACTCCTGCAGGATTAAGCAGACACAGATTGCTTTTGGTGTACATATCTAATGATCGGGTTCACACCAAACATGGAATTACTGCAAGTATTATATATCTAGGAGTGGCACGAATAAAGCAGAATGTACAACATGAATGCTGCAAACATGTGGA
		3	MUT1_pegRNA_mm4_exon_nbeaa_chr10_34729513_F	MUT1_pegRNA_mm4_exon_nbeaa_chr10_34729513_R	GTGTATTGAGCCGTTGTTGC	TGAGCCAGCAGTTTTCCATT	CCGTGTTTGGTGCACACCATCA	GTGTATTGAGCCGTTGTTGCTGTGATGTTGTTTTCAGAGGGCCCGTGTTTGGTGCACACCATCACAGGGGATTTACTGCGGGCTCTGGAGGGTCCCGAGAACTGCCTGCGGCCCCGTCTGATCTCAGTGTCCAGCGAGGGCCACTGTATCATCTACTATGAGAGAGGACAATTCTGCAACTTCAGCATTAATGGAAAACTGCTGGCTCA
atp6v1e1b c.383T>C	HDR	1	MUT2_mm4__KZ114874.1 181.98 Kbp_KZ114874.1_181982_F	MUT2_mm4__KZ114874.1 181.98 Kbp_KZ114874.1_181982_R	AATGCAAAGCACCATGAGGC	TGTGTCACGTCCAGCTGATC	TGCTGGGATATATAGTGA	AATGCAAAGCACCATGAGGCATAGGAAAAAGGGGGATATTTGTGGCTATTCATTTCAGTATTGAAACACACATAGCCGGCTGCTGGGATATATAGTGAGTTTCAAGCCCCAGGGAGCTGAAGGTGGACAGAATAAGTGTTCTCCGTTTACCCGCTGACGGATCTTCAATGCCTCAGCAGGGTCTGAGACCGCCAGATCAGCTGGACGTGACACA
		2	MUT2_mm4__KZ115754.1 352.43 Kbp_KZ115754.1_352428_F	MUT2_mm4__KZ115754.1 352.43 Kbp_KZ115754.1_352428_R	ACTTTCACAGCCCACGACTT	AGTCACCTGCTTATCAAAACTCCT	TCAATTCAGGCTTTAGCAGC	ACTTTCACAGCCCACGACTTTAGAAAAGGGAGCTGAGGTGAATTTAACACATTTAGAGTACAAATGTGCTGCAGGAAATTGCTGTTTTCTTTTTATTCTGATTAAAGGAACATTCACCTTTTTCATTTTACAACTCCCCTAGAGTTAAGTAGTCGAGCTTTGCAATTTTTAATCAATTCAGGCTTTAGCAGCAGGCACTTTTAGCTTAGCTTAGCATAAATCATTGAATCAAATTAGACCATTAGCATGTTCCTCAAAATAATAAAGGAGTTTTGATAAGCAGGTGACT
		3	MUT2_mm3__CM002890.2 56.62 Mbp_CM002890.2_56616306_F	MUT2_mm3__CM002890.2 56.62 Mbp_CM002890.2_56616306_R	TCATCAAACCACGGCCATCA	GGGCTACTATATCTCCTGCCC	CCAGCTGCTGAAACCGAAAGTAA	TCATCAAACCACGGCCATCACCGGCTGACTTACAGATTATTTAGCACTGTATATGAGTCTAAGAGACATCAGTGAGGCTCAAAAACATGGAAACCAGCTGCTGAAACCGAAAGTAAAGGTCCTATGGAGTGCATTTGTTCAATGATTGAGTTCATTTCAACTGAAACATAAAGACAGGGCAGGAGATATAGTAGCCC
	PE	1	MUT2_mm4__CM002902.2 37.96 Mbp_CM002902.2_37960754_F	MUT2_mm4__CM002902.2 37.96 Mbp_CM002902.2_37960754_R	TGGCACAATCCATTCAATGGC	ACTGGCCATTCAAAGAGGCT	CCCAAAGTGTCCATCAGTTGCAA	TGGCACAATCCATTCAATGGCTTATCCTTGTGCCCTAATCCATTTGAAGGCTTTACCCTCTGGATTGACAGCTTCAAAGGGATTAGGGTTCTGTTCAACAAACAACCTTCCCTGTGCAAAGATTCACAGGGGCCCAAAGTGTCCATCAGTTGCAACCTTCAAAATCCTTCATTCCAAAAAGCCTCTTTGAATGGCCAGT
		2	MUT2_mm4__CM002885.2 46.82 Mbp_CM002885.2_46820613_F	MUT2_mm4__CM002885.2 46.82 Mbp_CM002885.2_46820613_R	ACGTGGACAGATGTGGGTTT	TCAGAATGGCCTCTGACTCT	CCAAAAGTGGCCATCAGTTTCCT	ACGTGGACAGATGTGGGTTTTAGGTTTTACTCAGTTTTAATTGTTCCCAACAACAAAAATTTACAGTGGCCACAAATTCCTCATTAAAAGGTTTAAAGAAGTGTTTTGATGACCCTTCTTGAGTGCAAGCCCAAAAGTGGCCATCAGTTTCCTGTTTTCTCATAAATGAGTAACTTACAAAAGAGTCAGAGGCCATTCTGA
		3	MUT2_pegRNA_mm4_intron_mvb12bb_chr8_33554110_F	MUT2_pegRNA_mm4_intron_mvb12bb_chr8_33554110_R	GTGATGGAGGGAAAGGCCAA	CCGCTTTTCCTCCGTCTTCT	CGGCAACAGTTGGGCACTTGCGG	GTGATGGAGGGAAAGGCCAAGCGGAACAGGGCCTCTGAGAGCGACGCTGGTGCCATGTGGTGCACACCGGATCCTCAGCGCCAACGGGCACAACCCCAGCACCGTGCCAACCCTCGCACAACCCGCCGGAGACGGCAACAGTTGGGCACTTGCGGGCGGGACGGGAAGTCAGAGTGAGAGAAGAAAGAAGACGGAGGAAAAGCGG
brca2 c.6803G>A	HDR and PE	1	brca2_mm4__CM002903.2 15.77 Mbp_CM002903.2_15774547_F	brca2_mm4__CM002903.2 15.77 Mbp_CM002903.2_15774547_R	TGACAACGGCAGCCTGTAAT	GTGGTTGGAGGACACAGAGG	CCGTCTGTAAATCATGTCACATA	TGACAACGGCAGCCTGTAATTGGACAGACACTGGATTCCTTGGTTGGGTGTGTGTGAGTGTGTGTTTGTGAGGGGTAGCGCAGCCCTTGTAGACTCTTTGGAGCCGGTCACAGCGCTGCGATTATAGTGGCAGGGGAGAGCGCGGCTAGATGTCTCCCTGCAGCCCCGTCTGTAAATCATGTCACATAGTAGTGAGGCTCTCTATCTCTGCCTCCATCCCTCCTTCGAGCCAGGCCTCTGCTCCTCTTTTCTCGCCCCGCACTTCCTGTCCCTCTGTGTCCTCCAACCAC
		2	brca2_mm3__CM002896.2 26.52 Mbp_CM002896.2_26517900_F	brca2_mm3__CM002896.2 26.52 Mbp_CM002896.2_26517900_R	AGTCCAAGCGCTCCATCAAA	TGTTTCTATGTCCAAGCCGCT	TGTGTGATATGACTAACAAA	AGTCCAAGCGCTCCATCAAACAGAATGGGGAGATAAACATTTACAAAGCGATGTAGTATTTTCGAAAAATCACCATCACAGTATCCATCCATGCCTACTATCCGATGCCCAGAAAGTGGTTAATATTTTAGAAATTGTTAAAATATTCATGTCCAGAGACTTTGTGAAATATTTGAGACATTGTGTACACCATGATTGTATATAAAATTCACTTTAATGTGTGATATGACTAACAAATGGTCATAAATAAATTTTTTCTTAACTCAAATAAATAGCGGCTTGGACATAGAAACA
		3	brca2_mm3__CM002887.2 36.21 Mbp_CM002887.2_36207155_F	brca2_mm3__CM002887.2 36.21 Mbp_CM002887.2_36207155_R	TGGTTGTTGTTTGTCTTTGCA	TCAAAATCACGGTCACGATGT	CCTTTAAGTCATATCACACA	TGGTTGTTGTTTGTCTTTGCATTGCTTATCTGCTTGTTAAATCATAATGTATGAAATACTGTTTCTGGACCCAATAAGCTACTCGTTTGAAATGAGAAAATATTCGATTATGACCACCTTTAAGTCATATCACACATTAAATAGAATTTTATATAAAATCATGGTGTACACAACAGTCTCTGGACTTGCTGCATCACAGACACCAATATTTTAACAATTTATAAAAAAAAAAAACTAATCAGTTTCTGGCCATCAGATATTAGACATGGATATATACATCGTGACCGTGATTTTGA

### Sheet: SI table 4
Supplementary Table 4: Mean IF of three replicates for three variant-specific off-target sites following injection with A) Alt-R™ HDR components with 200 (col1a2 c.918C>T), 400 (col1a2 c.1416A>C, col1a2 c.2093G>A) or 800 (atp6v1e1b c.634_636CGA>TGG, atp6v1e1b c.383T>C, brca2 c.6803G>A) pg Cas9 or B) prime editing components into the yolk of 1-cell stage zebrafish embryos.
		HDR
		col1a2 c.918A>T (200 pg, yolk)	col1a2 c.1416A>C (400 pg, yolk)	col1a2 c.2093G>A (400 pg, yolk)	atp6v1e1b c.634_636CGA>TGG (800 pg, yolk)	atp6v1e1b c.383T>C (800 pg, yolk)	brca2 c.6803G>A (800 pg, yolk)
OFF-TARGET 1	1	6.9	0	0.58	0.37	0.54	0
	2	6.98	0	0	0.91	0	0
	3	9.83	0	0	0	0.5	0
OFF-TARGET 2	1	0	0.59	0.57	0.48	0.24	0
	2	0.14	0.18	0	0.53	0.32	0
	3	0	0.23	0.28	0.88	0	0
OFF-TARGET 3	1	5.36	0	0	0	0	0
	2	6.64	0.09	0	0	0	0
	3	6.73	0.22	0	0	0.84	0
		PE
		col1a2 c.918A>T	col1a2 c.1416A>C	col1a2 c.2093G>A	atp6v1e1b c.634_636CGA>TGG	atp6v1e1b c.383T>C	brca2 c.6803G>A
OFF-TARGET 1	1	0	0	0.76	1.56	1.44	0
	2	0	0	0	3.03	2.22	0.16
	3	0	0.49	0.25	0	0	0
OFF-TARGET 2	1	0	0.91	0.47	0	1.72	0
	2	0	0.32	0.4	0.17	0.87	0
	3	0.59	0	0.61	0.41	2.27	0
OFF-TARGET 3	1	0	0.4	0	0	0	0
	2	0	0.11	0	0	0	0
	3	0	0.21	1.72	1.11	0	0

### Sheet: SI table 5
Supplementary Table 5: Sequences and details for all targets. For the HDR-templates, PAM-sequences have been indicated in bold, desired edits are colored red, silent guide-blocking mutations are blue and the spacer domain is underlined. For pegRNAs, desired edits are colored red, spacer region is underlined, PBS is bold and RTT is blue.
TARGET GENE	ZEBRAFISH VARIANT	HUMAN VARIANT	crRNA	HDR-TEMPLATE	HDR-TEMPLATE WITH SILENT PAM-VARIANT	pegRNA sequence	FORWARD PRIMER	REVERSE PRIMER	PCR PROTOCOL
col1a2	c.918A>T p.Gly306=	c.948C>T p.Gly316=	CCAGGGGCACCAGCAATTCC	CATATTCTAAAATTTAAAGTAATTATTCTGCAATTGATGACCTTCACAGGGTCTTCCTGGTATTGCTGGTGCCCCTGGTTTCCCTGGCCCTAGAGGAGGCCCTGGCCCACAGGGACCTAGT	CATATTCTAAAATTTAAAGTAATTATTCTGCAATTGATGACCTTCACAGGGTCTTCCTGGTATCGCTGGTGCCCCAGGTTTCCCTGGCCCTAGAGGAGGCCCTGGCCCACAGGGACCTAGT	CCAGGGGCACCAGCAATTCCGTTTTAGAGCTAGAAATAGCAAGTTAAAATAAGGCTAGTCCGTTATCAACTTGAAAAAGTGGCACCGAGTCGGTGCACAGGGTCTTCCTGGTATTGCTGGTG	GGCTGTTAATTGTTTTCTTAGGCA	ACGTTGTGAATGCAGCAGTTAG	TD60-48 -1°C
col1a2	c.1416A>C p.Pro472=	c.1446A>C p.Pro482=	GCTGGCCTCTGGGTCCAGTT	TTCATATGCCATATTTTAGGGTGCCGCTGGTCAAGATGGTCGCACCGGACCCCCTGGCCCCACTGGACCCAGAGGCCAGCCTGGTAACATTGGATTCCCTGGTCCCAAAGGACCTTCTGTAAG	TTCATATGCCATATTTTAGGGTGCCGCTGGTCAAGATGGTCGCACCGGACCCCCTGGCCCCACAGGACCCAGAGGCCAGCCTGGTAACATTGGATTCCCTGGTCCCAAAGGACCTTCTGTAAG	GCTGGCCTCTGGGTCCAGTTGTTTTAGAGCTAGAAATAGCAAGTTAAAATAAGGCTAGTCCGTTATCAACTTGAAAAAGTGGCACCGAGTCGGTGCCCCCTGGCCCCACTGGACCCAGA	TTCTGGACCCCCTGGAAAGGA	TCAAGGTTTATAGCAGATATCCCCC	TD60-48 -1°C
col1a2	c.2093G>A p.Arg698Gln	c.2123G>A p.Arg708Gln	AAACTCACAGGGGCACCACG	TCTGTGTCTTCTTCCAGGGTGAGACTGGCTCCTTTGGTCCTCCTGGACCTGCTGGTCCTCATGGTGCCCCTGTGAGTTTTCTATTCGTTTCTTTATTACTTCCATGATAAAGTTTTTTATCA	TCTGTGTCTTCTTCCAGGGTGAGACTGGCTCCTTTGGTCCTCCTGGACCTGCTGGTCCTCATGGAGCCCCTGTGAGTGTTCTATTCGTTTCTTTATTACTTCCATGATAAAGTTTTTTATCA	AAACTCACAGGGGCACCACGGTTTTAGAGCTAGAAATAGCAAGTTAAAATAAGGCTAGTCCGTTATCAACTTGAAAAAGTGGCACCGAGTCGGTGCTGCTGGTCCTCATGGTGCCCCTG	ACTTGCAAGACTCTCAAAAGAACT	CATGGACTTACAGGGGGTCC	TD60-48 -1°C
atp6v1e1b	c.634_636CGA>TGG p.Arg212Trp	c.634T>C p.Arg212Trp	AACAGGGCGACTCGTATTTC	AGCACTTTGAAATCACTCGCACACACTAAAATGTTGATGTGTTTTCAGATGATGCCTGAAATATGGGTCGCCCTGTTTGGTGCGAACCAGAACCGCAAGTTCATGGACTGATGGATCTTTCTGGAG	AGCACTTTGAAATCACTCGCACACACTAAAATGTTGATGTGTTTTCAGATGATGCCTGAAATATGGGTGGCCCTGTTTGGTGCGAACCAGAACCGCAAGTTCATGGACTGATGGATCTTTCTGGAG	GTTCTGGTTCGCACCAAACAGTTTTAGAGCTAGAAATAGCAAGTTAAAATAAGGCTAGTCCGTTATCAACTTGAAAAAGTGGCACCGAGTCGGTGCAATATGGGTCGCCCTGTTTGGTGCGAA	TGGCAGATTATTTTGCTTGTTAAGG	AAACACTGCCGATCTCCAGAA	TD60-48 -1°C
atp6v1e1b	c.383T>C p.Leu128Pro	c.383T>C p.Leu128Pro	TCACTTTAGGTTCCAGCAGC	TAAAGAGATATGTAGTGATTGCCGTTTTAATATCGTTCTGTTGTAGGGTTTTTACCAGCTGCCGGAACCTAAAGTGACCATCCGTTGCCGCAAACAGGATGTGGGGATTGTGCAGGTTTGTAG	TAAAGAGATATGTAGTGATTGCCGTTTTAATATCGTTCTGTTGTAGGGTTTTTACCAACTGCCGGAACCTAAAGTGACCATCCGTTGCCGCAAACAGGATGTGGGGATTGTGCAGGTTTGTAG	CGGCAACGGATGGTCACTTTGTTTTAGAGCTAGAAATAGCAAGTTAAAATAAGGCTAGTCCGTTATCAACTTGAAAAAGTGGCACCGAGTCGGTGCTGCCGGAACCTAAAGTGACCATCC	TGCAACATGATTGTGTGGTACAT	AAACCTGCACAATCCCCACA	TD60-48 -1°C
brca2	c.6803G>A p.Asp2268Asn	c.8167G>A p.Asp2723Asn	TGTGTGATATGGCTTACAGA	GACCATGAAAGATGACAAATCTCCCAGTGCAAAGATGGAGTCCTGTGTGATATGGCTTACAAATGGCTGGTACTCCATCAAAAGCCTCTTGGACCCTCCACTCTCTGCCATGCTAAACAAGG	GACCATGAAAGATGACAAATCTCCCAGTGCAAAGATGGAGTCCTGTGTGATATGGCTTACCAATGGCTGGTACTCCATCAAAAGCCTCTTGGACCCTCCACTCTCTGCCATGCTAAACAAGG	TGTGTGATATGGCTTACAGAGTTTTAGAGCTAGAAATAGCAAGTTAAAATAAGGCTAGTCCGTTATCAACTTGAAAAAGTGGCACCGAGTCGGTGCAGTACCAGCCATTTGTAAGCCATA	TGGGTGTTCAACCACTACCG	ATAGGCGGGTCACGATA	TD60-48 -1°C

### Sheet: Sl table 6
Supplementary Table 6: Volumes (in µL) and concentrations needed to obtain 4 µL working solution for each injection condition
	100 pg Cas9	200 pg Cas9	400 pg Cas9	800 pg Cas9
Alt-R™ S.p. Cas9 Nuclease V3 protein (1µg /µL)	0.278552	0.557103	1.11421	2.22841
crRNA:tracrRNA duplex (100 µM)	0.682515	0.682515	0.682515	0.682515
KCl (2M)	0.589554	0.579109	0.558217	0.516435
ssODN (20µM)	0.4	0.4	0.4	0.4
Nuclease free water	2.04938	1.78127	1.24506	0.172638

### Sheet: Sl table 7
Supplementary Table 7: Absolute weight of CRISPR compounds per injection in pg
Alt-R™ S.p. Cas9 Nuclease V3 protein (pg)	100	200	400	800
crRNA:tracrRNA duplex (pg)	800	800	800	800
ssODN (pg)	105	105	105	105

### Sheet: Sl table 8
Supplementary Table 8: Molar ratios of CRISPR comounds per injection for each Cas9 amount
	Cas9 Nuclease V3 protein	crRNA:tracrRNA duplex	ssODN
100 pg Cas9	1	35	4.7
200 pg Cas9	1	17.5	2.3
400 pg Cas9	1	8.7	1.2
800 pg Cas9	1	4.4	0.6
